# DNA transduction in *Sodalis* species: implications for the genetic modification of uncultured endosymbionts of insects

**DOI:** 10.1101/2020.12.02.408930

**Authors:** Chelsea M. Keller, Christopher G. Kendra, Roberto E. Bruna, David Craft, Mauricio H. Pontes

**Affiliations:** Department of Pathology and Laboratory Medicine, Pennsylvania State University College of Medicine, Hershey, PA 17033, USA; Department of Microbiology and Immunology, Pennsylvania State University College of Medicine, Hershey, PA 17033, USA

**Author notes:** Corresponding author: Mauricio H. Pontes, Penn State College of Medicine, Departments of Pathology, and Microbiology and Immunology, 500 University Drive, C6818A, Hershey, PA 17033.

## Abstract

Bacteriophages (phages) are ubiquitous in nature. These viruses play a number of central roles in microbial ecology and evolution by, for instance, promoting horizontal gene transfer (HGT) among bacterial species. The ability of phages to mediate HGT through transduction has been widely exploited as an experimental tool for the genetic study of bacteria. As such, bacteriophage P1 represents a prototypical generalized transducing phage with a broad host range that has been extensively employed in the genetic manipulation of *Escherichia coli* and a number of other model bacterial species. Here we demonstrate that P1 is capable of infecting, lysogenizing and promoting transduction in members of the bacterial genus *Sodalis*, including the maternally inherited insect endosymbiont *Sodalis glossinidius*. While establishing new tools for the genetic study of these bacterial species, our results suggest that P1 may be used to deliver DNA to many Gram negative endosymbionts in their insect host, thereby circumventing a culturing requirement to genetically manipulate these organisms.

**Summary:** A large number of economically important insects maintain intimate associations with maternally inherited endosymbiotic bacteria. Due to the inherit nature of these associations, insect endosymbionts cannot be usually isolated in pure culture nor genetically manipulated. Here we use a broad-host range bacteriophage to deliver exogenous DNA to an insect endosymbiont and a closely related free-living species. Our results suggest that broad host range bacteriophages can be used to genetically alter insect endosymbionts in their insect host and, as a result, bypass a culturing requirement to genetically alter these bacteria.
