## Supplementary material for "DNA transduction in *Sodalis* species: implications for the genetic modification of uncultured endosymbionts of insects": Table S1

### Sheet: Sheet1
	DNA transduction in Sodalis species: implications for the genetic modification of uncultured endosymbionts of insects
	Chelsea M. Keller, Christopher G. Kendra, Roberto E. Bruna, David Craft, Mauricio H. Pontes*
	Department of Pathology and Laboratory Medicine, and Department of Microbiology and Immunology, Penn State College of Medicine, 500 University Drive, P.O. Box 17033, Hershey, PA, 17033, USA
	* Corresponding author: mpontes@pennstatehealth.psu.edu
	Running title: Bacteriophage P1-mediated transduction in Sodalis
	Keywords: Sodalis, insect endosymbiont, symbiont, bacteriophage P1, genetic modification, DNA transfer, transduction
	Table S1. Microbial strains, phages and plasmids used in this study
	Strains	Relevant characteristics	Identifier	Source
	Escherichia coli
	MG1655	wild-type	MG1655, K-12	Blattner et al., 1997
	KL463	F-, lacZ105(Am), relA1, rpsL221(strR), thiE1, P1Cmclr-100(ts)	MP1525	E. coli Genetic Stock Center at Yale University; Rosner, 1972
	EMG16	F-, thr-1, leuB6(Am), fhuA21, lacY1, glnX44(AS), λ-, rfbC1,P1+,thiE1	CGK25	E. coli Genetic Stock Center at Yale University
	EC100D	F- mcrA Δ(mrr-hsdRMS-mcrBC) φ80dlacZΔM15 ΔlacX74 recA1 endA1 araD139 Δ(ara, leu)7697 galU galK λ- rpsL (StrR) nupG pir+(DHFR)	EC100D	Epicentre Biotechnologies
	Sodalis glossinidius
	wild-type	wild-type	S. glossinidius	Serap Aksoy, Yale University
	MP1689	(mCardinal cmR tetR), at attTn7	MP1689	This study
	MP1705	P1Cmclr-100(ts)	MP1705	This study
	Sodalis praecaptivus
	ATCC BAA-2554	wild-type	S. praecaptivus	American Type Culture Collection; Chari et al., 2015
	MP1522	rpoS-HA::Cm pSIM6	MP1522	This study
	CMK51	rpoS-HA::Cm	CMK51	This study
	CMK36	galU::Kan pSIM6	CMK36	This study
	MP1703	P1Cmclr-100(ts)	MP1703	This study
	Bacteriophages	Relevant characteristics	Identifier	Source
	P1Cmclr-100(ts)	Thermo-inducible P1	P1Cmclr-100(ts)	KL463
	P1vir	P1 lytic variant	P1vir	E. coli Genetic Stock Center at Yale University; Ikeda and Tomizawa, 1965
	Plasmids	Relevant characteristics	Identifier	Source
	pSIM6	reppSC101ts ampR PCI857-gbexo	pSIM6	Datta et al., 2006
	pKD3	repR6Kγ ampR FRT cmR FRT	pKD3	Datsenko and Wanner, 2000
	pKD4	repR6Kγ ampR FRT kanR FRT	pKD4	Datsenko and Wanner, 2000
	BBa_J72114-BBa_J72100	repp15A cmR lacZ	BBa_J72114-BBa_J72100	Kittleson et al., 2012
	BBa_J72114-BBa_J72104	repp15A cmR lacZ rhaRS PrhaB-luxCDABE vioABCE	BBa_J72114-BBa_J72104	Kittleson et al., 2012
	BBa_J72113-BBa_J72152	repp15A cmR gfp	BBa_J72113-BBa_J72152	Kittleson et al., 2012
	pMRE-Tn7-163	reppSC101ts oriTRP4 ampR Tn7L-cmR mVenus tetR-Tn7R	pMRE-Tn7-163	Schlechter et al., 2018
	pMRE-Tn7-166	reppSC101ts oriTRP4 ampR Tn7L-cmR mCardinal tetR-Tn7R	pMRE-Tn7-166	Schlechter et al., 2018
	pP1-MRE-Tn7-mVenus	reppSC101ts oriTRP4 pacP1 ampR Tn7L-cmR mVenus tetR-Tn7R	pMRE-Tn7-163-P1	This study
	pP1-MRE-Tn7-mCardinal	reppSC101ts oriTRP4 pacP1 ampR Tn7L-cmR mCardinal tetR-Tn7R	pMRE-Tn7-166-P1	This study
	pMarC9-R6k	RepR6K𝛾 oriTRP4 ampR IR- kanR -IR	pMarC9-R6k	Lee et al., 2019
	pP1-Himar	RepR6K𝛾 oriTRP4 ampR IR- kanR pacP1 -IR	pMarC9-R6K-P1	This study
