## Supplementary material for "DNA transduction in *Sodalis* species: implications for the genetic modification of uncultured endosymbionts of insects": Table S2

### Sheet: Sheet1
	DNA transduction in Sodalis species: implications for the genetic modification of uncultured endosymbionts of insects
	Chelsea M. Keller, Christopher G. Kendra, Roberto E. Bruna, David Craft, Mauricio H. Pontes*
	Department of Pathology and Laboratory Medicine, and Department of Microbiology and Immunology, Penn State College of Medicine, 500 University Drive, P.O. Box 17033, Hershey, PA, 17033, USA
	* Corresponding author: mpontes@pennstatehealth.psu.edu
	Running title: Bacteriophage P1-mediated transduction in Sodalis
	Keywords: Sodalis, insect endosymbiont, symbiont, bacteriophage P1, genetic modification, DNA transfer, transduction
	Table S2. Oligonucleotides sequences used in this study
	Primer	Sequence (5'−>3')	Purpose	Source
	54	CATTATGGTGAAAGTTGGA	Verification of rpoS-HA::Cm in S. praecaptivus	This study
	83	GCGTCAGATTCAGGTGGA	Verification of rpoS-HA::Cm in S. praecaptivus	This study
	84	CTGCAGGGTCAAGGTTTGAGTATCGAAGCGCTGTTCCGCGAATATCCGTATGATGTTCCTGATTATGCTTAGCATATGAATATCCTCCTTA	Construction of rpoS-HA::Cm S. praecaptivus	This study
	85	GACGAAACGGCGCTGCCATGATGTCACGGAATGACGCTGCGAGTGTAGGCTGGAGCTGCTTC	Construction of rpoS-HA::Cm S. praecaptivus	This study
	193	TCAAGCATTAACATGAACT	Verification of pSIM6 presence	This study
	194	GCAAATGAACTAGCGATTAG	Verification of pSIM6 presence	This study
	197	ATGGCCAGAAGTTGCGTA	Verification of P1 presence (pacB amplification)	This study
	198	TGTTCACCAGCCAACGCC	Verification of P1 presence (pacB amplification)	This study
	143	TGTCCAGATAGCCCAGTAGC	Verification of galU::Kn in S. praecaptivus	This study
	250	CATTATTCCACGGGTTTCC	Verification of galU::Kn in S. praecaptivus	This study
	251	ATAGAGATAAAATTTTATCTTAACGAAAGAGAGGTGGTTCGTGTAGGCTGGAGCTGCTTC	Construction of galU::Kn S. praecaptivus	This study
	252	ATCCTGGTCTGTGTCAATATGTAGCCAAAAAGCTTCAGCCATATGAATATCCTCCTTA	Construction of galU::Kn S. praecaptivus	This study
	202	CGTTACCTCATGGCTGGCG	S. glossinidius identification primers	This study
	203	AGATTGACTGTCTCCAAT	S. glossinidius identification primers	This study
	210	CGAGACTGCGCAGACCGTC	S. praecaptivus identification primers	This study
	211	TAATACCACCAGCGCGTG	S. praecaptivus identification primers	This study
	429	GATAACCGCAGATTGTCA	Verification of P1 packaging sequence	This study
	430	TGAGGACAAGGCGAGCGG	Verification of P1 packaging sequence	This study
	431	TACACGTATCCCTGGCGT	Verification of P1 packaging sequence	This study
	432	GTGCCGCAGTCGAGAATG	Verification of P1 packaging sequence	This study
	465	ACCGATAAGCCGGGTTCTG	Verification of P1 packaging sequence	This study
	466	CGTAGCGCCGGGCATATCC	Verification of P1 packaging sequence	This study
	467	TTATCAGACCGCTTCTG	Verification of P1 packaging sequence in pMRE-Tn7 vetors	This study
	468	ACACCATATAGCAAGACTC	Verification of P1 packaging sequence in pMRE-Tn7 vetors	This study
	469	CAAAACAGCCAAGCTTGCATGCCTGAGATATCCAATCAGGAGTAC	Subcloning of P1 packaging sequence into pMRE-Tn7 vetors	This study
	470	ATCCTCTAGAGTCGACCTGGAACGGTTTATTACGTACAT	Subcloning of P1 packaging sequence into pMRE-Tn7 vetors	This study
	473	GATATGAACAAACTGCA	Verification of P1 packaging sequence in pMarC9-R6k	This study
	474	TGAGTGACACAGGAACACT	Verification of P1 packaging sequence in pMarC9-R6k	This study
	475	AAGCATAACTAGTGCGGCCGCAAGAGATATCCAATCAGGAGTAC	Subcloning of P1 packaging sequence into pMarC9-R6k	This study
	476	GCCTAGGCCGCGGCCGCGCGAAGAACGGTTTATTACGTACAT	Subcloning of P1 packaging sequence into pMarC9-R6k.	This study
	1018	GCAACGAGCCGATCGCTGA	Verification of Tn7 mVenus/mCardinal chromosomal insertion	This study
	1019	TGCCGCACGTGGAGCAGAT	Verification of Tn7 mVenus/mCardinal chromosomal insertion	This study
